# A genomic portrait of zebrafish transposable elements and their spatiotemporal embryonic expression

**DOI:** 10.1101/2021.04.08.439009

**Authors:** Ni-Chen Chang, Quirze Rovira, Jonathan N. Wells, Cédric Feschotte, Juan M. Vaquerizas

## Abstract

There is considerable interest in understanding the effect of transposable elements (TEs) on embryonic development. Studies in humans and mice are limited by the difficulty of working with mammalian embryos, and by the relative scarcity of active TEs in these organisms. Zebrafish is an outstanding model for the study of vertebrate development and over half of its genome consists of diverse TEs. However, zebrafish TEs remain poorly characterized. Here we describe the demography and genomic distribution of zebrafish TEs and their expression throughout embryogenesis using bulk and single-cell RNA sequencing data. These results reveal a highly dynamic genomic ecosystem comprising nearly 2,000 distinct TE families, which vary in copy number by four orders of magnitude and span a wide range of ages. Longer retroelements tend to be retained in intergenic regions, whilst short interspersed nuclear elements (SINEs) and DNA transposons are more frequently found nearby or within genes. Locus-specific mapping of TE expression reveals extensive TE transcription during development. While two thirds of TE transcripts are likely driven by nearby gene promoters, we still observe stage and tissue-specific expression patterns in self-regulated TEs. Long terminal repeat (LTR) retroelements are most transcriptionally active immediately following zygotic genome activation, whereas DNA transposons are enriched amongst transcripts expressed in later stages of development. Single-cell analysis reveals several endogenous retroviruses expressed in specific somatic cell lineages. Overall, our study provides an important resource for using zebrafish as a model to study the impact of TEs on vertebrate development.
