## Supplementary Data 1 for "A genomic portrait of zebrafish transposable elements and their spatiotemporal embryonic expression": danRer11.nonalt.fa.align.parseRM.summary.tab

#This file gives some summary info about the masking, total, by class and by family
#(all repeats are detailed in the file ./danRer11.nonalt.fa.align.parseRM.all-repeats.tab)
#Overlap or double corresponds to DNA fragments that are masked by several elements.
#These amounts need to be subtracted in order to get more accurate TE amount.
#If a .align file was parsed, these amounts will be much higher than for the associated .out
#Note that overlaps may not be parsed correctly if names are not formatted consistently (Rname#Rclass/Rfam)
#TOTAL:
#nt_total_in_genome	nt_masked-minus-double	%_masked	FYI:nt_masked_double
1373471384	816732162	59.4648109537898	270482630
#BY CLASS
#class	nt_masked-minus-double	%_masked	FYI:nt_masked_double
LINE?	241929	0.0176144186779795	38984
LTR	81172903	5.91005418428142	8582703
DNA	616019334	44.8512681935862	107132537
LINE	56146363	4.08791647602321	4415057
Unknown	1680475	0.122352385319154	125891
SINE	41956778	3.05479811874988	24477207
SINE?	73489	0.00535060292162592	1523
Retroposon	1236131	0.0900004917758083	204320
RC	18204760	1.3254560824545	8542874
#BY FAMILY
#family	nt_masked-minus-double	%_masked	FYI:nt_masked_double
hAT-Charlie?	241875	0.0176104870343626	7542
RTE-X	685626	0.0499192053061369	120230
TcMar	6618171	0.481857217929485	1323506
hAT-Blackjack	1262460	0.0919174592719436	207549
SINE	443894	0.0323191298465378	129457
hAT	12827402	0.933940244364057	1814193
tRNA-V-RTE	33411702	2.43264638704697	23573049
Gypsy	21715233	1.58104735584356	1359395
hAT-hAT6	2123173	0.154584436540398	369152
PIF-Harbinger	66262372	4.8244450355436	5084932
Sola-1	2764841	0.201303138325887	1046095
Zator?	1002322	0.0729772758046774	111943
L1-Tx1	6837761	0.497845173889695	360026
TcMar-Tc2	90625	0.006598244496079	5805
Maverick	6615736	0.481679929925646	3433207
L1	11553456	0.84118650993314	933357
Ngaro	13429630	0.977787390144853	2340979
DIRS	15100958	1.09947379872022	1397083
Kolobok-T2	33848396	2.46444129774458	2492580
I	2857215	0.208028724390227	293855
Kolobok-T2?	11252251	0.819256311495165	825532
R2-NeSL	73468	0.00534907394910821	3668
Kolobok?	1744578	0.127019610333578	97207
Helitron	18204760	1.3254560824545	8542874
Academ-1	328619	0.0239261628475253	100058
Dada	2044783	0.148877000556424	456078
R2-Hero	157943	0.0114995479221429	16853
PIF-Harbinger?	1301004	0.0947237791158815	34611
CMC-EnSpm	54492449	3.9674979497061	14074194
Penelope?	241929	0.0176144186779795	38984
Pao	3732517	0.2717579007092	116075
TcMar-Tigger	869133	0.0632800224398414	59665
CMC-EnSpm?	4035399	0.293810198523947	699056
Rex-Babar	5834028	0.42476516569347	442581
TcMar-Fot1	2115802	0.154047767186681	827942
LTR	5827480	0.424288417500805	265475
Proto2	54916	0.00399833594203227	957
Sola-2	2655911	0.193372139451869	188667
Zisupton	11447486	0.833471023375905	5198663
hAT-Charlie	28071450	2.04383217058711	6916636
Merlin	18580016	1.352777802031	4574305
Unknown	1680475	0.122352385319154	125891
TcMar-ISRm11	4192583	0.305254485010807	282012
Crypton-H	730113	0.0531582243725873	184074
hAT-hobo	325655	0.0237103592978825	37574
ERV-Foamy	199132	0.0144984454950974	907
hAT?	5935323	0.432140273844977	881612
MULE-MuDR	3479666	0.25334827070558	504159
hAT-Tip100	21518845	1.56674869609078	4274581
Retroposon	1236131	0.0900004917758083	204320
DNA	96691657	7.03994696404974	13788809
R2	14170	0.00103169240838002	0
hAT-Tip100?	1025646	0.0746754546143497	55286
L2	24125272	1.7565179938252	1993808
tRNA-V	826978	0.0602107921310722	423810
Crypton-V?	40950	0.00298149640953859	37542
TcMar-Tc1	70925129	5.16393205029454	11774816
PiggyBac?	2346797	0.170866100840438	138416
hAT-Tag1	22414	0.00163192333390471	768
Copia	177963	0.0129571683890285	3855
TcMar?	127213	0.00926215147122425	21553
MULE-NOF	314957	0.0229314570124309	74095
hAT-hAT5	7633412	0.555775103065416	1150511
tRNA-Core-RTE	225293	0.016403181211091	8471
IS3EU	3535558	0.257417667465579	654480
hAT-Ac	83658215	6.09100531504048	12469913
MULE-NOF?	398378	0.0290051911267195	52453
PIF	825430	0.0600980850140523	97576
5S-Deu-L2	6007452	0.437391857594028	303867
Penelope	952784	0.0693705024436097	216908
Kolobok	13163449	0.958407226633562	6043321
Ginger-1	1100911	0.0801553649260449	495966
PiggyBac	5003303	0.364281561180309	232717
MULE-MuDR?	1409483	0.102621941484876	605585
Zator	366094	0.0266546507094901	26502
P	5311320	0.386707729179744	210674
Gypsy?	8447424	0.615041863879124	1224525
Ginger-2	45822	0.0033362180336478	1397
RTE-BovB	2999724	0.218404550320067	32814
SINE?	73489	0.00535060292162592	1523
PIF-ISL2EU	1251961	0.0911530458213027	42219
Crypton-A	2436573	0.177402531161872	151625
hAT-hobo?	558504	0.0406636793824894	11453
Crypton-V	9047719	0.658748271380076	2881730
ERV1	12542566	0.913201843599531	1874409
tRNA	1041459	0.0758267709201869	38553
